# Shifted levels of sleep and activity under darkness as mechanisms underlying ectoparasite resistance

**DOI:** 10.1101/2023.10.30.564749

**Authors:** Joshua B. Benoit, Oluwaseun M. Ajayi, Ashley Webster, Karl Grieshop, David Lewis, Hailie Talbott, Joy Bose, Michal Polak

## Abstract

Parasites harm host fitness and are pervasive agents of natural selection capable of driving the evolution of host resistance traits. Indeed, host resistance in natural populations typically shows ample genetic variation, which may be maintained when parasite resistance imposes fitness costs on the host in the absence of parasites. Previously we demonstrated significant evolutionary responses to artificial selection for increasing behavioral immunity to *Gamasodes queenslandicus* mites in replicate lines of *Drosophila melanogaster*. Here, we report transcriptional shifts in metabolic processes between selected and control fly lines based on RNA-seq analyses. We also show decreased starvation resistance and increased use of nutrient reserves in flies from mite-resistant lines. Additionally, resistant lines exhibited increased behavioral activity, reduced sleep, and elevated oxygen consumption under conditions of darkness. Using an independent panel of *D. melanogaster* genetic lines exhibiting variable sleep durations, we found a positive correlation between mite resistance and reduced sleep, providing additional support for a link between resistance and sleep. Experimentally restraining the activity of artificially selected mite-resistant flies during exposure to parasites under dark conditions reduced their resistance advantage relative to control flies. The results suggest that ectoparasite resistance in this system involves increased dark-condition activity and metabolic gene expression at the expense of nutrient reserves and starvation resistance.

**Significance statement:** Parasites are potent agents of selection, yet resistance may often be constrained evolutionarily because of trade-offs involving other fitness-related traits. Using artificial selection, we show that resistance to ectoparasites directly increases metabolism and decreases starvation resistance, predominantly through altered sleep and activity patterns at night. These studies highlight that active-resting patterns of the host are a significant driving force in ectoparasite resistance, but may have a negative impact on fitness during periods of low food availability. Our strongly integrative work suggests that parasite pressure may influence the evolution of host sleep and activity patterns.
