## Supplementary material for "Shifted levels of sleep and activity under darkness as mechanisms underlying ectoparasite resistance": Table S1

### Sheet: Table S1
Transcript	GeneID	Description	Base mean	log2(FC)	StdErr	Wald-Stats	P-value	P-adj	Increased in selected
FBtr0273421	Arv1	ACAT-related protein required for viability 1	67.4921	0.489917	0.137549	3.56177	0.00036837	0.0446982	Yes
FBtr0091496	Acp53C14c	Accessory gland protein 53C14c	256.22	-0.583679	0.140333	-4.15925	3.19299e-05	0.00984304	Yes
FBtr0333126	AcCoAS	Acetyl Coenzyme A synthase	27239.3	-0.271359	0.0546698	-4.96361	6.91951e-07	0.000717491	Yes
FBtr0084496	AP	Adaptor Protein complex 1, sigma subunit	186.716	-0.388129	0.104397	-3.71782	0.00020095	0.0295487	Yes
FBtr0309965	Adar	Adenosine deaminase acting on RNA	48.6818	0.578922	0.159856	3.62153	0.00029287	0.0388427	Yes
FBtr0306657	Ald1	Aldolase 1	790.234	-0.254273	0.0682643	-3.72484	0.000195441	0.0295487	Yes
FBtr0081550	alpha-Est7	alpha-Esterase-7	11077.2	-0.314282	0.0733278	-4.28599	1.81926e-05	0.00698557	Yes
FBtr0072151	Alas	Aminolevulinate synthase	10299.6	-0.164731	0.0440387	-3.7406	0.000183582	0.0295104	Yes
FBtr0307350	Arr1	Arrestin 1	186.154	0.472588	0.104073	4.54091	5.60132e-06	0.00277777	Yes
FBtr0306237	ATPsynC	ATP synthase, subunit C	26419.9	-0.298108	0.0801337	-3.72014	0.000199113	0.0295487	Yes
FBtr0302646	axo	axotactin	666.54	0.384674	0.0623068	6.17386	6.6642e-10	2.29911e-06	Yes
FBtr0110895	clumsy	clumsy	605.12	0.297235	0.0703761	4.22352	2.4052e-05	0.00806875	Yes
FBtr0083731	Cyp12a4	Cytochrome P450 12a4	14987.9	-0.375762	0.106437	-3.53037	0.000414972	0.0465129	Yes
FBtr0089419	Cyp12d1	Cytochrome P450 12d1 proximal	9211.74	-0.373595	0.103959	-3.5937	0.000326018	0.0417816	Yes
FBtr0479896	Cyp4d8	Cytochrome P450 4d8	831.625	-0.641032	0.123438	-5.19315	2.06767e-07	0.000335239	Yes
FBtr0088592	Cyp4p1	Cytochrome P450 4p1	2146.3	0.594129	0.0624959	9.50669	1.96832e-21	1.12253e-17	Yes
FBtr0086133	Cyp6a2	Cytochrome P450 6a2	9026.67	-0.375885	0.0803906	-4.67574	2.92892e-06	0.00185596	Yes
FBtr0082543	dpr17	defective proboscis extension response 17	966.971	0.370589	0.0907189	4.08503	4.4071e-05	0.0119684	Yes
FBtr0333174	Ebp	Ejaculatory bulb protein	41676.7	-0.479262	0.130672	-3.66768	0.000244759	0.0344657	Yes
FBtr0072107	Eglp2	Entomoglyceroporin 2	351.723	-0.434659	0.120541	-3.6059	0.000311074	0.0403195	Yes
FBtr0078441	eIF2A	eukaryotic translation initiation factor 2A	3696.29	0.356632	0.0997092	3.57672	0.000347926	0.0431352	Yes
FBtr0339108	Fatp2	Fatty acid transport protein 2	108.467	0.65468	0.165317	3.96015	7.49034e-05	0.0178746	Yes
FBtr0302086	Fhos	Formin homology 2 domain containing	57.4907	0.579719	0.165671	3.49922	0.000466622	0.0495618	Yes
FBtr0076554	Galk	Galactokinase	1107.54	-0.43574	0.116642	-3.7357	0.000187194	0.0295104	Yes
FBtr0089498	Gdh	Glutamate dehydrogenase	11822.4	-0.508404	0.121972	-4.1682	3.07016e-05	0.00972728	Yes
FBtr0082570	GstD3	Glutathione S transferase D3	475.296	-0.392905	0.107542	-3.65349	0.000258702	0.035128	Yes
FBtr0087006	GstS1	Glutathione S transferase S1	5689.39	-0.502948	0.106423	-4.72592	2.29081e-06	0.00165329	Yes
FBtr0081721	gzl	godzilla E3 ubiquitin protein ligase	282.695	-0.640429	0.165411	-3.87175	0.000108058	0.023255	Yes
FBtr0081461	Itgbn	Integrin betanu subunit	292.225	0.513878	0.121131	4.24231	2.21227e-05	0.00764641	Yes
FBtr0300616	Idi	Isopentenyl-diphosphate delta isomerase	557.632	-0.366641	0.095454	-3.84102	0.000122523	0.0240947	Yes
FBtr0113686	klhl10	kelch like family member 10	694.991	0.266845	0.0743347	3.58978	0.000330961	0.0419438	Yes
FBtr0082771	Lip3	Lipase 3	702.837	-0.727602	0.122674	-5.93118	3.00768e-09	6.86112e-06	Yes
FBtr0083563	Mdh2	Malate dehydrogenase 2	36973.5	-0.331811	0.09184	-3.61293	0.000302761	0.039693	Yes
FBtr0082492	mfas	midline fasciclin	1809.28	-0.368836	0.101155	-3.64625	0.000266099	0.0357073	Yes
FBtr0307495	Mhc	Myosin heavy chain	13017.7	-0.548627	0.146949	-3.73346	0.000188871	0.0295104	Yes
FBtr0080905	Mhc	Myosin heavy chain	24986.8	-0.565658	0.159974	-3.53593	0.000406337	0.0465129	Yes
FBtr0329884	NaPi	Na[+]-dependent inorganic phosphate cotransporter	2104.12	-0.198238	0.051394	-3.85721	0.000114687	0.0237	Yes
FBtr0113773	ND	NADH dehydrogenase (ubiquinone) AGGG subunit	201.794	-0.348937	0.0973508	-3.58432	0.000337953	0.0423592	Yes
FBtr0303905	Npc1a	Niemann-Pick type C-1a	244.31	-0.549113	0.134251	-4.09021	4.30976e-05	0.0119684	Yes
FBtr0473622	CG7653	None	531.21	0.336358	0.0949286	3.54327	0.000395194	0.0465033	Yes
FBtr0392906	CG40485	None	738.622	-0.23715	0.0665414	-3.56395	0.000365321	0.0446982	Yes
FBtr0347196	CG42782	None	333.644	-0.742823	0.158376	-4.69026	2.72858e-06	0.00183072	Yes
FBtr0345588	CG13887	None	406.511	-0.570986	0.15278	-3.73731	0.000185997	0.0295104	Yes
FBtr0342583	CG31870	None	65.8643	0.825961	0.165397	4.99381	5.91998e-07	0.000675233	Yes
FBtr0339720	CG7910	None	9359.93	-0.186847	0.0510162	-3.66251	0.00024976	0.0346534	Yes
FBtr0335518	CG10979	None	361.904	0.299619	0.0701764	4.26952	1.95894e-05	0.00706018	Yes
FBtr0331854	CG10508	None	327.584	0.402895	0.1061	3.79732	0.000146267	0.0264812	Yes
FBtr0331619	CG17928	None	635.921	-0.857079	0.145345	-5.89684	3.70524e-09	7.04366e-06	Yes
FBtr0330198	CG13784	None	2496.86	-0.243072	0.064932	-3.74349	0.000181484	0.0295104	Yes
FBtr0306579	CG17574	None	121.513	-0.641724	0.162388	-3.95179	7.75678e-05	0.0179337	Yes
FBtr0303222	CG8520	None	3033.07	-0.263625	0.0687756	-3.83312	0.000126527	0.0244605	Yes
FBtr0302155	CG34002	None	1477.78	-0.257488	0.0680534	-3.78361	0.000154569	0.0275471	Yes
FBtr0301237	CG8646	None	231.189	0.424705	0.0991423	4.28379	1.83734e-05	0.00698557	Yes
FBtr0290228	CG16775	None	309.915	0.579458	0.115474	5.01807	5.21938e-07	0.000661469	Yes
FBtr0290052	CG31097	None	64.1777	-0.552054	0.139811	-3.94858	7.86154e-05	0.0179337	Yes
FBtr0112480	CG34284	None	574.398	-0.362603	0.0951598	-3.81046	0.000138706	0.0257583	Yes
FBtr0110802	CG14034	None	1300.55	-0.308724	0.0791324	-3.90136	9.56545e-05	0.0209814	Yes
FBtr0087721	CG17048	None	68.4906	0.677739	0.164226	4.12685	3.67759e-05	0.0110386	Yes
FBtr0086933	CG4847	None	5584.65	-0.441617	0.117863	-3.74688	0.000179045	0.0295104	Yes
FBtr0086643	CG18609	None	1863.64	-0.512008	0.115124	-4.44744	8.68996e-06	0.00412991	Yes
FBtr0084933	CG4743	None	261.827	-0.335582	0.0954078	-3.51734	0.000435896	0.0482702	Yes
FBtr0084254	CG7054	None	1612.97	-0.447869	0.116471	-3.84531	0.000120399	0.0240925	Yes
FBtr0084102	CG3308	None	4664.16	0.275023	0.0698932	3.93491	8.32272e-05	0.0186135	Yes
FBtr0084101	CG3301	None	174.968	-0.490084	0.13187	-3.71642	0.000202069	0.0295487	Yes
FBtr0082507	CG10005	None	102.675	-0.706173	0.165494	-4.26705	1.98076e-05	0.00706018	Yes
FBtr0082332	CG14696	None	328.103	-0.295833	0.0743117	-3.98097	6.86348e-05	0.0170185	Yes
FBtr0081464	CG9259	None	549.935	0.621297	0.151966	4.0884	4.34356e-05	0.0119684	Yes
FBtr0081290	Dus3	None	210.43	0.272174	0.0723564	3.76158	0.000168845	0.0289563	Yes
FBtr0079697	CG13097	None	441.517	0.236497	0.0583786	4.05109	5.09786e-05	0.0135224	No
FBtr0078370	CG33290	None	873.979	-0.495448	0.108571	-4.56335	5.03431e-06	0.00261006	No
FBtr0078359	CG7611	None	1654.84	-0.44118	0.0718103	-6.14369	8.0628e-10	2.29911e-06	No
FBtr0076387	CG8329	None	4077.44	0.260569	0.0703564	3.70356	0.000212599	0.0303113	No
FBtr0075194	CG6034	None	196.135	-0.651532	0.141153	-4.6158	3.91585e-06	0.00223321	No
FBtr0074928	CG14102	None	127.785	0.479121	0.125815	3.80814	0.000140015	0.0257583	No
FBtr0073613	CG9360	None	5496.14	-0.396283	0.112269	-3.52975	0.00041595	0.0465129	No
FBtr0073408	CG1637	None	1103.04	-0.532958	0.145615	-3.66005	0.000252169	0.0346534	No
FBtr0073228	CG1265	None	1311.28	-0.346689	0.0748162	-4.63388	3.5888e-06	0.00215441	No
FBtr0072635	CG9119	None	18710.5	-0.540942	0.143878	-3.75974	0.000170092	0.0289563	No
FBtr0070564	CG14419	None	97.9665	0.575186	0.121773	4.72341	2.31918e-06	0.00165329	No
FBtr0070481	CG2694	None	64.1464	0.555152	0.125897	4.40956	1.03579e-05	0.00472568	No
FBtr0070054	CG32820	None	581.347	0.530236	0.151595	3.4977	0.000469286	0.0495618	No
FBtr0070051	CG32819	None	581.347	0.530236	0.151595	3.4977	0.000469286	0.0495618	No
FBtr0273253	Nurf	Nucleosome remodeling factor - 38kD	8115.49	-0.365539	0.0917585	-3.9837	6.78499e-05	0.0170185	No
FBtr0085462	Obp99b	Odorant-binding protein 99b	7776.8	-0.585457	0.136233	-4.29747	1.72762e-05	0.00698557	No
FBtr0077739	Pgk	Phosphoglycerate kinase	22397.6	-0.396709	0.086216	-4.60133	4.19793e-06	0.00228008	No
FBtr0305299	pyd	polychaetoid	245.993	0.450496	0.128272	3.51205	0.000444662	0.0487674	No
FBtr0302291	PPO1	Prophenoloxidase 1	2585.91	-0.440477	0.124372	-3.54162	0.000397677	0.0465033	No
FBtr0088663	PPO2	Prophenoloxidase 2	3205.36	-0.462179	0.116737	-3.95913	7.52221e-05	0.0178746	No
FBtr0088224	ProsŒ≤5	Proteasome beta5 subunit	547.297	-0.773089	0.156537	-4.93869	7.86502e-07	0.00074757	No
FBtr0306560	Ptpmeg	Protein tyrosine phosphatase Meg	89.722	-2.06145	0.163899	-12.5776	2.8047e-36	3.19904e-32	No
FBtr0084010	Rab11	Rab11	746.482	-0.337788	0.0803265	-4.20519	2.60862e-05	0.00850112	No
FBtr0342883	Rgk3	Rad, Gem/Kir family member 3	647.715	0.415266	0.0803351	5.16917	2.35132e-07	0.000335239	No
FBtr0076368	RasGAP1	Ras GTPase activating protein 1	731.32	0.286181	0.0667277	4.28879	1.79652e-05	0.00698557	No
FBtr0078825	rtp	retinophilin	2514.96	0.333311	0.0700889	4.75554	1.97915e-06	0.00161244	No
FBtr0305669	RpL29	Ribosomal protein L29	60.9214	-0.644672	0.15744	-4.0947	4.22709e-05	0.0119684	No
FBtr0081245	swm	second mitotic wave missing	1255.75	-0.419816	0.112768	-3.72283	0.000197001	0.0295487	No
FBtr0329964	Sec24CD	Secretory 24CD	1695.9	0.274786	0.077615	3.54038	0.000399555	0.0465033	No
FBtr0088211	Spn47C	Serpin 47C	308.402	0.574636	0.118448	4.85138	1.22605e-06	0.00107572	No
FBtr0078121	spen	split ends	1204.64	0.492465	0.127427	3.8647	0.000111228	0.0234938	No
FBtr0081747	sgll	sugarlethal	172.876	-0.591721	0.148448	-3.98605	6.71813e-05	0.0170185	No
FBtr0079756	Tsp29Fb	Tetraspanin 29Fb	865.322	-0.420717	0.111373	-3.77754	0.000158384	0.0277928	No
FBtr0083170	Ttc26	Tetratricopeptide repeat domain 26	37.1079	-0.487385	0.139105	-3.50372	0.0004588	0.0495618	No
FBtr0079768	Toll	Toll-4	74.7959	0.545977	0.153976	3.54586	0.000391327	0.0465033	No
FBtr0087774	TppII	Tripeptidyl-peptidase II	239.372	0.604627	0.156896	3.85367	0.00011636	0.0237	No
FBtr0273276	Ugalt	UDP-galactose transporter	58.1385	0.613886	0.165664	3.7056	0.000210891	0.0303113	No
FBtr0074526	wupA	wings up A	224.634	-0.703704	0.161268	-4.36356	1.27963e-05	0.00561365	No
FBtr0344755	Yeti	Yeti	74.4015	0.546871	0.142864	3.82792	0.000129231	0.0245669	No
FBtr0310627	Zasp67	Z band alternatively spliced PDZ-motif protein 67	321.28	-0.584457	0.165418	-3.53322	0.000410529	0.0465129	No
